# Exploring soil microbes’ potential to assess Atlantic Forest restoration trajectories

**DOI:** 10.64898/2026.09.11.747570

**Authors:** Haroldo Borges Gomes, Pedro M. Pedro, Thomas Püttker, João Francisco Coelho, Laury Cullen, Marcelo Rodrigo Alves

## Abstract

Soil microbe communities are key indicators of ecosystem recovery, yet their integration into operational restoration monitoring remains limited. We evaluated the potential for benchmarking early Atlantic Forest restoration with reference site-based comparisons using bacteria and fungi. Samples were collected from three geographic clusters and spanned a pasture-restoration-forest land-use gradient. Using metabarcoding, we assessed whether soil microbe community diversity, structure, and functional profiles respond to restoration progress considering influences from spatial arrangement and/or successional stage (determined using NDVI). We found that OTU alpha diversity was not explained by either predictor, whereas the Shannon diversity of bacterial functions declined significantly with increasing NDVI. Bacterial and fungal OTU composition (Bray-Curtis) responded significantly to both NDVI and geographic cluster, as did microbe functional profiles, although only NDVI proved both marginally and conditionally significant. We also found that soil chemical parameters were primarily structured by geographic cluster but not by NDVI, suggesting that many abiotic edaphic conditions reflect soil history rather than current vegetation status. These findings suggest that both microbe taxonomic and functional metrics track revegetation progress and validate eDNA as a scalable, sensitive restoration monitoring framework. Importantly, our results also support the use of reference site-based monitoring for Atlantic Forest restoration.
