## SupplementalData.xlsx for "Exploring soil microbes’ potential to assess Atlantic Forest restoration trajectories"

### Sheet: ChemicalMetrics
Soil parameter	Description
Ca_M3	Calcium | Mehlich III | by ICP-OES
Mg_M3	Magnesium | Mehlich III | by ICP-OES
K_M3	Potassium | Mehlich III | by ICP-OES
Na_M3	Sodium | Mehlich III | by ICP-OES
OM	Organic Matter | Sodium Dichromate | by Spectrophotometry
S_CaP	Sulfur | Calcium Phosphate | by Spectrophotometry
P_M1	Phosphorus | Mehlich I | by Spectrophotometry
P_rem	Remaining Phosphorus | Calcium Chloride | by Spectrophotometry
P_M3	Phosphorus | Mehlich III | by ICP-OES
CEC_pH7	Cation Exchange Capacity (pH 7.0)
ECEC	Effective Cation Exchange Capacity
BS	Base Saturation Index (%)
Mn_M3	Manganese | Mehlich III | by ICP-OES
Fe	Iron (Fe2+)
Cu	Copper (Cu2+)
Zn	Zinc (Zn2+)
B	Boron
pH_CaCl2	pH in CaCl2
pH_SMP	pH in SMP buffer
pH_H2O	pH in H2O
Exch_Ac	Exchangeable Acidity
Pot_Ac	Potential Acidity
H_Ac	Non-exchangeable Acidity
Ca_Sat	Calcium Saturation Index (%)
Mg_Sat	Magnesium Saturation Index (%)
K_Sat	Potassium Saturation Index (%)
Na_Sat	Sodium Saturation Index (%)
H_Sat	Hydrogen Saturation Index (%)
Al_Sat	Aluminum Saturation Index (%)
K_Dose_Min	Potassium Saturation Balance Restitution (Minimum)
K_Dose_Max	Potassium Saturation Balance Restitution (Maximum)
Ca_Dose_Min	Calcium Saturation Balance Restitution (Minimum)
Ca_Dose_Max	Calcium Saturation Balance Restitution (Maximum)
Mg_Dose_Min	Magnesium Saturation Balance Restitution (Minimum)
Mg_Dose_Max	Magnesium Saturation Balance Restitution (Maximum)
P_Crit	Buffer Capacity - Critical Level - Phosphorus
P_Rel	Relative Value - Phosphorus Mehlich 1
S_Crit	Buffer Capacity - Critical Level - Sulfur
S_Rel	Relative Value - Sulfur
Zn_Crit	Buffer Capacity - Critical Level - Zinc
Zn_Rel	Relative Value - Zinc

### Sheet: Chemistry.Metrics_input file
sampleID	cover.type	cluster	pseudosample	lat.centroid	long.centroid	Mean.NDVI	Ca_M3	Mg_M3	K_M3	Na_M3	OM	S_CaP	P_M1	P_rem	P_M3	CEC_pH7	ECEC	BS	Mn_M3	Fe	Cu	Zn	B	pH_CaCl2	pH_SMP	pH_H2O	Exch_Ac	Pot_Ac	H_Ac	Ca_Sat	Mg_Sat	K_Sat	Na_Sat	H_Sat	Al_Sat	K_Dose_Min	K_Dose_Max	Ca_Dose_Min	Ca_Dose_Max	Mg_Dose_Min	Mg_Dose_Max	P_Crit	P_Rel	S_Crit	S_Rel	Zn_Crit	Zn_Rel
B4A2179	FOREST	I	A	-22.5449	-52.4532	0.883	1.88	0.74	0.2	0.01	10.68	8.35	3.27	27.29	2.7	6.98	2.85	40.54	90.09	241.87	2.03	1.73	0.65	4.61	6.24	5.32	0.02	4.15	4.13	26.93	10.6	2.87	0.14	59.17	0.7	0.01	0.15	1.61	2.66	0	0.66	14.68	22	8.78	95	1.62	107
B4A2180	FOREST	I	A	-22.5459	-52.4532	0.89	0.85	0.39	0.13	0	9.57	7.48	2.22	26.6	2.13	5.74	1.43	23.86	72.44	220.37	1.53	1.33	0.65	4.5	6.17	5.22	0.06	4.37	4.31	14.81	6.79	2.26	0	75.09	4.2	0.04	0.16	2.02	2.88	0.18	0.76	14.39	15	8.61	87	1.61	83
B4A2181	FOREST	I	A	-22.5469	-52.4532	0.886	0.97	0.52	0.16	0	10.02	8.18	2.09	26.73	2.23	7.24	1.72	22.79	69.46	241.3	1.7	1.47	0.85	4.62	5.84	5.33	0.07	5.59	5.52	13.4	7.18	2.21	0	76.24	4.07	0.06	0.2	2.65	3.74	0.2	0.93	14.45	14	8.64	95	1.61	91
B4A2182	PASTURE	I	B	-22.5287	-52.4655	0.59	0.53	0.27	0.04	0.01	5.57	5.05	1.77	28.62	2.09	5.78	0.87	14.7	88.36	187.63	2.08	1.42	0.48	4.28	6.01	5.03	0.02	4.93	4.91	9.17	4.67	0.69	0.17	84.95	2.3	0.13	0.25	2.36	3.23	0.31	0.89	15.23	12	9.11	55	1.66	86
B4A2183	PASTURE	I	B	-22.5298	-52.466	0.611	0.64	0.33	0.09	0.01	8.57	6.79	5.36	28.31	4.06	6.03	1.08	17.74	82.52	291.92	2.07	2.48	0.31	4.58	6	5.29	0.01	4.96	4.95	10.61	5.47	1.49	0.17	82.09	0.93	0.09	0.21	2.38	3.28	0.27	0.88	15.1	35	9.04	75	1.65	150
B4A2184	PASTURE	I	B	-22.5268	-52.4693	0.554	0.64	0.41	0.09	0.01	8.12	5.22	2.09	25.84	1.74	5.43	1.18	21.18	32.67	274.01	1.87	1.23	0.68	4.31	6.2	5.06	0.03	4.28	4.25	11.79	7.55	1.66	0.18	78.27	2.54	0.07	0.18	2.07	2.89	0.13	0.68	14.08	15	8.43	62	1.59	77
B4A2185	RESTORATION	I	C	-22.5282	-52.4664	0.846	1.01	0.51	0.12	0.01	6.46	6.09	2.42	27.97	3.32	6.61	1.78	24.97	162.01	227.78	2.95	1.51	0.75	4.14	6	4.91	0.13	4.96	4.83	15.28	7.72	1.82	0.15	73.07	7.3	0.08	0.21	2.29	3.29	0.15	0.81	14.96	16	8.95	68	1.64	92
B4A2186	RESTORATION	I	C	-22.529	-52.4669	0.841	0.48	0.32	0.1	0	8.68	6.61	3.07	26.46	5.3	6.49	1.13	13.87	98.54	260.17	3.17	1.78	0.65	4.15	5.84	4.92	0.23	5.59	5.36	7.4	4.93	1.54	0	82.59	20.35	0.09	0.22	2.76	3.74	0.33	0.98	14.34	21	8.58	77	1.6	111
B4A2187	RESTORATION	I	C	-22.527	-52.4683	0.823	0.29	0.15	0.04	0.01	3.56	7.48	2.03	27.35	4.39	5.34	0.59	9.18	76.34	214.61	2.24	1.06	0.65	4.02	6.03	4.81	0.1	4.85	4.75	5.43	2.81	0.75	0.19	88.95	16.95	0.12	0.23	2.38	3.18	0.38	0.92	14.7	14	8.8	85	1.63	65
B4A2188	FOREST	II	D	-22.5952	-52.4514	0.866	1.58	0.55	0.08	0	8.46	6.09	3.07	28.12	5.84	6.68	2.21	33.08	125.35	137.56	1.57	2.14	0.68	4.88	6.14	5.55	0	4.47	4.47	23.65	8.23	1.2	0	66.92	0	0.12	0.25	1.76	2.76	0.12	0.79	15.02	20	8.99	68	1.64	130
B4A2189	FOREST	II	D	-22.594	-52.452	0.865	2.16	0.74	0.11	0	9.68	7.48	4.38	28.81	8.2	6.89	3.08	43.69	165.76	150.03	2.23	2.61	0.51	4.9	6.33	5.57	0.07	3.88	3.81	31.35	10.74	1.6	0	55.3	2.27	0.1	0.23	1.28	2.32	0	0.64	15.31	29	9.16	82	1.66	157
B4A2190	FOREST	II	D	-22.5927	-52.4526	0.872	2	0.66	0.12	0.01	10.13	5.74	3.4	28.91	6.92	6.32	2.79	44.15	154.04	136.47	2.3	2.38	0.48	4.72	6.46	5.41	0	3.53	3.53	31.65	10.44	1.9	0.16	55.85	0	0.07	0.2	1.16	2.11	0	0.6	15.35	22	9.18	63	1.66	143
B4A2191	PASTURE	II	E	-22.5988	-52.432	0.632	1.38	0.59	0.15	0.02	8.12	5.4	2.68	27.54	5.03	6.58	2.14	32.52	158.52	174.86	3.46	2.19	0.65	4.69	6.15	5.39	0	4.44	4.44	20.97	8.97	2.28	0.3	67.48	0	0.05	0.18	1.91	2.9	0.07	0.73	14.78	18	8.84	61	1.63	134
B4A2192	PASTURE	II	E	-22.5983	-52.4309	0.621	1.11	0.44	0.05	0.01	9.46	5.22	1.83	28.22	4.56	6.02	1.61	26.75	159.83	183.45	3.05	2.4	0.17	4.64	6.16	5.34	0	4.41	4.41	18.44	7.31	0.83	0.17	73.26	0	0.13	0.25	1.9	2.8	0.16	0.76	15.06	12	9.01	58	1.65	145
B4A2193	PASTURE	II	E	-22.5978	-52.4297	0.625	1.44	0.59	0.13	0.01	9.79	4.87	1.7	28.2	3.51	6.81	2.17	31.87	151.86	190.19	2.85	2.59	0.38	4.51	6.09	5.23	0	4.64	4.64	21.15	8.66	1.91	0.15	68.14	0	0.07	0.21	1.96	2.99	0.09	0.77	15.05	11	9.01	54	1.65	157
B4A2194	RESTORATION	II	F	-22.5996	-52.4316	0.835	1.25	0.4	0.05	0.01	6.46	6.09	3.99	28.66	6.61	6.05	1.71	28.27	254.88	197.26	5.06	4.61	0.65	4.86	6.18	5.54	0	4.34	4.34	20.66	6.61	0.83	0.17	71.74	0	0.13	0.25	1.78	2.68	0.21	0.81	15.25	26	9.12	67	1.66	278
B4A2195	RESTORATION	II	F	-22.5991	-52.4304	0.839	2.19	0.68	0.06	0.01	9.24	5.22	3.47	28.1	8.2	7.22	2.94	40.72	301.56	215.05	6.3	6.64	0.41	4.68	6.2	5.38	0	4.28	4.28	30.33	9.42	0.83	0.14	59.28	0	0.16	0.3	1.42	2.5	0.04	0.76	15.01	23	8.98	58	1.64	405
B4A2196	RESTORATION	II	F	-22.5987	-52.4292	0.837	2.39	0.8	0.08	0.01	8.9	7.48	3.14	28.53	4.41	7.22	3.28	45.43	277.57	206.03	6.13	4.45	0.44	5.01	6.31	5.67	0	3.94	3.94	33.1	11.08	1.11	0.14	54.57	0	0.14	0.28	1.22	2.3	0	0.64	15.19	21	9.09	82	1.65	270
B4A2200	FOREST	III	H	-22.2299	-52.3124	0.887	1.22	0.4	0.12	0	8.12	8.53	3.27	29.1	4.83	5.71	1.74	30.48	273.47	167.16	1.7	2.02	0.72	4.84	6.3	5.52	0	3.97	3.97	21.37	7.01	2.1	0	69.53	0	0.05	0.17	1.63	2.49	0.17	0.74	15.43	21	9.23	92	1.67	121
B4A2201	FOREST	III	H	-22.2307	-52.3116	0.887	1.6	0.69	0.14	0	11.35	5.05	2.68	28.2	3.83	6.12	2.43	39.7	318.01	133.44	2.41	2.24	0.79	5.15	6.4	5.79	0	3.69	3.69	26.14	11.27	2.29	0	60.29	0	0.04	0.17	1.46	2.38	0	0.53	15.05	18	9.01	56	1.65	136
B4A2202	FOREST	III	H	-22.2316	-52.3108	0.879	1.09	0.48	0.11	0	8.12	5.74	3.34	28.74	5.09	5.8	1.68	28.97	261.82	149.36	2.44	1.73	0.27	4.77	6.25	5.46	0	4.12	4.12	18.79	8.28	1.9	0	71.03	0	0.06	0.18	1.81	2.68	0.1	0.68	15.28	22	9.14	63	1.66	104
B4A2203	RESTORATION	III	I	-22.2466	-52.3235	0.575	0.12	0.1	0.04	0	2.89	6.79	2.22	28.08	2.22	5.22	0.47	4.99	22.81	147.55	1.26	0.87	0.58	4.08	6	4.86	0.21	4.96	4.75	2.3	1.92	0.77	0	91	44.68	0.12	0.22	2.49	3.27	0.42	0.94	15	15	8.98	76	1.64	53
B4A2204	RESTORATION	III	I	-22.2461	-52.3247	0.785	0.18	0.17	0.05	0	4.56	5.74	2.09	27.93	2.6	3.3	0.61	12.12	40.84	196.42	1.58	1.33	0.55	4.13	6.72	4.9	0.21	2.9	2.69	5.45	5.15	1.52	0	81.52	34.43	0.05	0.11	1.47	1.97	0.16	0.49	14.94	14	8.94	64	1.64	81
B4A2205	RESTORATION	III	I	-22.2457	-52.3256	0.717	1.85	0.28	0.05	0.01	3.01	4.87	2.94	27.54	2.66	5.74	2.29	38.15	49.03	147.65	1.41	0.94	0.34	4.16	6.45	4.93	0.1	3.55	3.45	32.23	4.88	0.87	0.17	60.1	4.37	0.12	0.24	1.02	1.88	0.29	0.87	14.78	20	8.84	55	1.63	58

### Sheet: taxonomic_composition
Distribution of phyla and functional assignments for bacteria (left) and fungi (right). All samples, included those collected from adjacent plots, are included to show the justification for averaging across pseudo-replicates, which are identified as letters beneath sample names.

### Sheet: Chemistry_varpart
Variance partitioning (varpar) of the 41 chemical parameters for predictors NDVI and cluster	Partition	Adj.R2	F	p_value
	NDVI + cluster	0.4029	2.5742	0.024
	NDVI	0.0297	1.2146	0.276
	cluster	0.2913	2.4387	0.05
	NDVI | cluster	0.1116	1.9341	0.115
	cluster | NDVI	0.3731	2.8746	0.03
	shared	-0.0818	--	--
	residuals	0.5971	--	--
